# Divergent metabolism between *Trypanosoma congolense* and *Trypanosoma brucei* results in differential drug sensitivity

**DOI:** 10.1101/2021.01.05.425368

**Authors:** P. C. Steketee, E. A. Dickie, J. Iremonger, K. Crouch, E. Paxton, S. Jayaraman, O. A. Alfituri, G. Awuah-Mensah, R. Ritchie, A. Schnaufer, H. P. de Koning, C. Gadelha, B. Wickstead, M. P. Barrett, L. J. Morrison

## Abstract

Animal African Trypanosomiasis (AAT) is a debilitating livestock disease prevalent across sub-Saharan Africa, a main cause of which is the protozoan parasite *Trypanosoma congolense*. In comparison to the well-studied *T. brucei*, there is a major paucity of knowledge regarding the biology of *T. congolense*. Here, we use a combination of omics technologies and novel genetic tools to characterise core metabolism in *T. congolense* mammalian-infective bloodstream-form parasites, and test whether metabolic differences compared to *T. brucei* impact upon drug sensitivity. Like *T. brucei*, glycolysis plays a major part in *T. congolense* energy metabolism. However, the rate of glucose uptake is significantly reduced in *T. congolense*, with cells remaining viable when cultured in concentrations as low as 2 mM. Instead of pyruvate, the primary glycolytic endpoints are succinate, malate and acetate. Comparative transcriptomics analysis showed higher levels of activity associated with the mitochondrial pyruvate dehydrogenase complex, acetate generation and the succinate shunt in *T. congolense*. However, based on omics analysis and chemical inhibition, there does not appear to be significant levels of oxidative phosphorylation. Stable-isotope labelling of glucose enabled the comparison of carbon usage between *T. brucei* and *T. congolense*, highlighting differences in nucleotide and fatty acid metabolism. To validate the metabolic similarities and differences, both species were treated with pharmacological inhibitors, confirming a lack of essential electron transport chain activity in *T. congolense,* but increased sensitivity to inhibition of mitochondrial pyruvate import. Strikingly, *T. congolense* exhibited significant resistance to inhibitors of fatty acid synthesis, including a 780-fold greater EC_50_ against the lipase and fatty acid synthase inhibitor Orlistat, compared to *T. brucei*. These data highlight that bloodstream form *T. congolense* diverges from *T. brucei* in key areas of metabolism, with several features that are intermediate between bloodstream- and insect-stage *T. brucei*. These results have implications for drug development, mechanisms of drug resistance and host-pathogen interactions.
