## Supplemental Table 4 for "Divergent metabolism between *Trypanosoma congolense* and *Trypanosoma brucei* results in differential drug sensitivity"

### Sheet: Sheet1
Mass	RT	FORMULA	Isomers	Putative metabolite	confidence	Map	max intensity	0 h	8 h	24 h	32 h	48 h	56 h	56 h negative ctrl.	Log2 fold change 56 h / 0 h	Raw P-value	FDR-adjusted P-value
151.049	12.063	C5H5N5O	3	Guanine	8	Nucleotide Metabolism	30380	1	2.40485	6.17477	15.9184	40.6669	81.3381	0	6.34586	2.4211e-07	5.3873e-06
188.116	11.9728	C8H16N2O3	7	N6-Acetyl-L-lysine	8	Amino Acid Metabolism	138224	1	2.41977	8.30493	18.2429	41.8551	78.9149	0.937841	6.30223	5.988e-16	1.6527e-13
129.058	4.62396	C9H7N	3	Isoquinoline	7	0	12090	1	2.01188	5.51929	14.2178	24.8496	50.6733	0.960501	5.66315	7.7373e-10	2.8862e-08
118.027	12.681	C4H6O4	7	Succinate	10	Carbohydrate Metabolism	204669	1	1.95777	4.53085	8.38422	23.8986	48.5147	1.21085	5.60035	1.5453e-14	2.1325e-12
100.016	12.8328	C4H4O3	1	2-oxobut-3-enanoate	7	0	3600	1	2.40982	3.31805	3.54624	5.58059	11.4785	4.29312	3.52087	0.0018474	0.010623
130.063	4.67386	C6H10O3	18	Ethyl 3-oxobutanoate	7	0	30113	1	1.1595	1.63557	2.80899	5.95127	8.47601	0.952378	3.08338	5.5673e-12	3.8414e-10
177.064	11.7468	C6H11NO5	1	4-Hydroxy-4-methylglutamate	8	Carbohydrate Metabolism	32251	1	1.61837	3.13614	4.9627	5.92265	7.88347	6.34744	2.97883	2.2795e-09	6.9906e-08
145.038	10.068	C5H7NO4	2	2-Oxoglutaramate	8	Amino Acid Metabolism	7965	1	1.37959	2.18976	3.31725	5.31453	6.94318	2.32218	2.7956	8.3093e-09	2.2934e-07
188.152	17.9859	C9H20N2O2	2	N6,N6,N6-Trimethyl-L-lysine	8	Amino Acid Metabolism	36895	1	0.922119	1.17621	1.89498	3.70782	6.11971	0.956328	2.61346	4.9369e-12	3.8414e-10
174.079	5.77374	C10H10N2O	4	Indole-3-acetamide	8	Amino Acid Metabolism	8162	0	0.204443	0.826001	1.51027	4.65459	6.04675	0	2.59616	8.3808e-11	4.6262e-09
103.1	18.5571	C5H13NO	1	Choline	10	Amino Acid Metabolism	203433	1	1.13301	1.47325	2.25478	3.68956	5.40799	2.09329	2.43509	1.8258e-10	8.3988e-09
299.283	4.10009	C18H37NO2	7	[FA (16:2)] N-hexadecyl-ethanolamine	8	Lipids: Fatty Acyls	38818	1	0.745792	0.852872	0.842187	0.823291	2.83265	3.41735	1.50215	0.98052	0.98429
146.022	12.9538	C5H6O5	7	2-Oxoglutarate	10	Carbohydrate Metabolism	46984	1	1.34089	1.50647	1.90686	2.14493	2.80653	2.2679	1.48879	0.00012469	0.0013236
134.022	13.2535	C4H6O5	4	(S)-Malate	10	Carbohydrate Metabolism	29996	1	0.892324	0.880793	1.20378	1.63974	2.58467	0.890653	1.36998	2.5375e-07	5.3873e-06
202.048	14.9929	C8H10O6	1	cis-(homo)2aconitate	7	Metabolism of Cofactors and Vitamins	3737	1	0.994021	1.31853	1.77433	2.12244	2.56865	2.4944	1.36101	1.4037e-05	0.00019371
249.064	9.00147	C17H30N4O7S3	1	Asp-Met-Met-Cys	7	Peptide(tetra-)	3705	0	0	0.256117	0.602506	1.1747	2.56373	0	1.35824	8.3658e-10	2.8862e-08
257.103	12.8413	C8H20NO6P	1	sn-glycero-3-Phosphocholine	10	Lipid Metabolism	105100	1	0.947594	1.23247	1.69035	1.82873	2.37922	2.21323	1.25049	4.1085e-05	0.00051543
154.038	10.4075	C6H6N2O3	2	Imidazol-5-yl-pyruvate	8	Amino Acid Metabolism	2837	0	0.0744514	0.0557348	0.209693	1.05302	2.22085	0	1.15111	3.822e-06	5.8604e-05
310.178	3.85109	C17H26O5	2	[FA methyl,hydroxy,oxo(5:2/8:0)] methyl 8-[2-(2-formyl-vinyl)-3-hydroxy-5-oxo-cyclopentyl]-octanoate	7	Lipids: Fatty Acyls	1953	1	1.85244	1.955	1.98624	2.07215	2.18852	2.08804	1.12996	0.036011	0.080806
183.066	12.9067	C5H14NO4P	1	Choline phosphate	10	Lipid Metabolism	2634	0	0.46388	0.446805	0.596169	1.14394	2.15537	0.211556	1.10793	2.9397e-05	0.00038636
133.02	8.16449	C4H7NO2S	1	L-thiazolidine-4-carboxylate	5	0	4526	1	0.932189	1.06886	1.46577	1.61824	2.12214	1.67477	1.08552	0.00012184	0.0013236
130.099	4.42391	C7H14O2	21	Ethyl isovalerate	5	0	110115	1	2.60849	2.78432	0.620321	3.13702	2.12047	3.08571	1.08438	0.35755	0.44056
126.043	10.8236	C5H6N2O2	2	Imidazole-4-acetate	8	Amino Acid Metabolism	5835	1	1.11951	1.12642	1.33481	1.59039	2.036	1.74167	1.02574	0.00017728	0.0016872
72.0576	4.4806	C4H8O	4	Butanal	6	Carbohydrate Metabolism	101576	1	2.32274	2.5932	0.643999	2.80603	2.02492	2.81798	1.01787	0.4212	0.50988
152.033	10.878	C5H4N4O2	3	Xanthine	10	Nucleotide Metabolism	10396	1	0.797997	0.780014	1.15067	1.50669	2.02249	0.915785	1.01614	7.7445e-08	1.9432e-06
275.151	14.9795	C28H38N8O4	1	Hordatine A	7	0	71497	1	5.94809	4.02661	4.67746	4.35162	1.99895	1.20959	0.999242	0.26268	0.33879
327.314	4.02927	C20H41NO2	2	N,N-Dimethylsphing-4-enine	5	Lipids: Sphingolipids	31362	1	0.650458	0.776127	0.875634	0.698534	1.97501	1.80895	0.981862	0.6814	0.73177
129.043	9.85594	C5H7NO3	6	L-1-Pyrroline-3-hydroxy-5-carboxylate	8	Amino Acid Metabolism	466709	1	0.963814	1.06766	1.41846	1.54146	1.95221	1.73628	0.965112	1.2984e-06	2.389e-05
287.282	4.52191	C17H37NO2	1	[SP (17:0)] heptadecasphinganine	7	Lipids: Sphingolipids	11246	1	4.20283	1.11412	1.68054	1.695	1.79233	2.00998	0.841835	0.30195	0.38404
490.267	3.46354	C51H80O18	1	Ziziphin	7	0	12436	1	1.17649	1.13543	1.70181	1.99383	1.74854	1.88847	0.806148	0.13067	0.20846
149.105	9.44052	C6H15NO3	1	Triethanolamine	8	Lipid Metabolism	9997	1	1.52345	1.14736	1.54281	2.42406	1.68749	1.80442	0.754876	0.0008762	0.006536
323.814	3.65621	C3H2I2O2	2	3,3-diiodoacrylic acid	7	Lipids: Fatty Acyls	21221	1	1.6775	1.36931	1.69034	1.84615	1.68076	1.69018	0.749113	0.025814	0.06305
275.15	13.4918	C28H38N8O4	1	Hordatine A	7	0	118743	1	7.066	4.10674	5.5055	4.28147	1.63563	1.23795	0.709851	0.20503	0.28013
171.162	4.28555	C10H21NO	1	decanamide	7	Lipids: Fatty Acyls	26143	1	1.30829	1.28909	1.33124	1.15662	1.59392	1.62478	0.672577	0.17449	0.25235
131.058	13.0352	C5H9NO3	14	L-Glutamate 5-semialdehyde	8	Amino Acid Metabolism	9789	1	0.896329	0.864146	1.06988	1.16194	1.56648	1.07306	0.647525	0.0022946	0.011949
106.027	10.9568	C3H6O4	2	D-Glycerate	6	Carbohydrate Metabolism	3871	1	0.968712	0.95352	1.05757	1.24487	1.55728	1.10815	0.639032	2.0093e-06	3.466e-05
294.183	3.85542	C17H26O4	3	[6]-Gingerol	7	0	31126	1	1.22515	1.20672	1.1935	1.14924	1.50753	1.18655	0.592186	0.22462	0.30241
280.24	3.72388	C18H32O2	110	Linoleate	5	Lipids: Fatty Acyls	40835	1	0.855838	0.842369	1.1684	1.19762	1.50606	1.26654	0.59078	0.0018255	0.010623
221.09	11.3876	C8H15NO6	7	N-Acetyl-D-glucosamine	8	Amino Acid Metabolism	1700	0	0.26167	0.244543	0.430578	0.797476	1.49949	0.100234	0.584476	7.5667e-07	1.4917e-05
275.151	12.2849	C28H38N8O4	1	Hordatine A	7	0	164720	1	6.52115	4.01102	5.53416	4.64666	1.41534	1.2442	0.50115	0.22343	0.30229
170.094	4.63778	C9H14O3	2	Furfural diethyl acetal	7	0	4347	1	1.38894	0.889507	1.11226	0.753202	1.38557	1.12727	0.470476	0.00039886	0.0034402
174.089	4.97168	C8H14O4	3	Dimethyl adipate	7	0	30615	1	1.00302	1.02257	1.09012	1.16107	1.31775	1.2125	0.398079	0.35491	0.43926
75.0319	13.7804	C2H5NO2	3	Glycine	8	Amino Acid Metabolism	6804	1	0.887292	0.727758	1.00019	1.08505	1.31597	0.930717	0.396132	0.0071868	0.0261
105.079	16.5745	C4H11NO2	2	Diethanolamine	8	Lipid Metabolism	13088	1	1.72492	1.03062	1.2197	2.1859	1.31514	1.63993	0.395217	0.012396	0.037778
158.131	4.1188	C9H18O2	25	Nonanoic acid	7	Lipids: Fatty Acyls	117127	1	1.38627	1.18102	0.830639	1.29139	1.30811	1.49702	0.387488	0.66372	0.71838
539.323	4.83855	C25H50NO9P	1	PS(19:0/0:0)	5	Lipids: Glycerophospholipids	5674	1	0.858908	0.975628	1.21399	1.27199	1.30631	1.05902	0.385502	N/A	N/A
156.079	4.96301	C8H12O3	2	[FA oxo(8:1)] 5-oxo-7-octenoic acid	7	Lipids: Fatty Acyls	3079	1	0.996247	1.00158	1.05659	1.0214	1.30554	1.11021	0.384649	0.25165	0.32778
89.0841	15.7969	C4H11NO	1	N-dimethylethanolamine	5	0	2973	1	1.09933	1.26197	1.12192	1.24993	1.28046	1.20224	0.356665	0.082032	0.1456
304.24	3.70611	C20H32O2	46	[FA (20:4)] 5Z,8Z,11Z,14Z-eicosatetraenoic acid	6	Lipids: Fatty Acyls	5275	1	0.881906	0.994379	1.28358	1.28897	1.27719	1.55591	0.352968	0.041698	0.087853
174.137	17.6449	C8H18N2O2	1	Ne,Ne dimethyllysine	7	0	4860	1	0.722186	0.666048	1.01634	1.07103	1.27216	0.711216	0.347285	0.00014738	0.0015065
172.146	4.02495	C10H20O2	23	Decanoic acid	8	Lipid Metabolism	19939	1	1.46325	1.09501	0.880226	0.961676	1.27214	1.18393	0.347261	0.098231	0.16736
222.089	4.1373	C12H14O4	8	Apiole	5	0	57738	1	0.879539	1.03357	1.30182	1.24259	1.26842	0.936022	0.343032	0.54628	0.62046
99.9564	11.8861	ClHO4	1	perchlorate	5	0	9712	1	0.811909	0.758562	0.942087	1.09662	1.25115	0.924942	0.32325	0.0079858	0.028257
268.24	3.75094	C17H32O2	42	omega-Cyclohexylundecanoic acid	5	Lipids: Fatty Acyls	3791	1	0.917928	0.809564	0.941908	0.944199	1.24384	0.996323	0.3148	0.037733	0.082654
278.225	3.73894	C18H30O2	55	[FA (18:3)] 9Z,12Z,15Z-octadecatrienoic acid	5	Lipids: Fatty Acyls	15570	1	0.857417	0.803566	1.11915	1.01561	1.222	1.1838	0.289247	0.038979	0.084049
173.08	13.0964	C6H11N3O3	1	5-Guanidino-2-oxopentanoate	6	Amino Acid Metabolism	1597	1	0.835389	0.893233	1.03177	1.02155	1.21223	1.09025	0.277659	0.052202	0.10291
116.011	10.8316	C4H4O4	3	Maleic acid	10	Carbohydrate Metabolism	11104	1	1.15485	1.08039	0.91135	0.982772	1.20361	0.951561	0.267363	0.71093	0.75759
112.052	4.20219	C6H8O2	19	[FA (5:1)] 2-(2-cyclopentenyl)-ethanoic acid	5	Lipids: Fatty Acyls	8482	1	1.43957	0.844246	0.904702	0.878869	1.19674	1.19049	0.259107	0.00059333	0.0048165
270.256	3.72514	C17H34O2	30	[FA (17:0)] heptadecanoic acid	5	Lipids: Fatty Acyls	30747	1	0.923074	0.71135	0.894599	0.851567	1.19372	1.01728	0.255461	0.016947	0.046311
146.094	4.53433	C7H14O3	8	ethyl-(2R)-methyl-(3S)-hydroxybutanoate	7	0	5269	1	1.14671	0.94136	0.786543	1.2248	1.1933	1.18451	0.254954	0.12499	0.20293
148.037	12.5827	C5H8O5	18	(R)-2-Hydroxyglutarate	10	Amino Acid Metabolism	43340	1	0.678827	0.523279	0.778976	0.772677	1.18219	0.791173	0.241462	5.4687e-05	0.00065625
88.0161	7.65086	C3H4O3	3	Pyruvate	10	Carbohydrate Metabolism	929676	1	0.675	0.58378	0.69677	0.985247	1.18175	0.899702	0.24093	0.022488	0.056943
198.162	3.94962	C12H22O2	40	[PR] Citronellyl acetate	7	Lipids: Prenols	78673	1	1.00934	1.06392	1.17697	1.14441	1.16807	0.976922	0.22413	0.37344	0.45809
216.173	4.17488	C12H24O3	15	12-Hydroxydodecanoic acid	7	Lipids: Fatty Acyls	1983	1	0.879091	1.01067	0.954583	1.26715	1.15975	1.13135	0.213811	0.17737	0.25497
117.054	14.0201	C3H7N3O2	1	Guanidinoacetate	8	Amino Acid Metabolism	2909	1	0.838061	0.754624	0.943623	0.919742	1.15838	1.06411	0.212109	0.016168	0.044624
368.344	3.74505	C27H44	1	[ST] (5Z,7E)-9,10-seco-5,7,10(19)-cholestatriene	5	Lipids: Sterol lipids	11377	1	0.897548	0.853175	1.1121	1.06151	1.15603	1.11632	0.209185	0.049499	0.098997
316.261	3.94738	C18H36O4	20	[FA hydroxy(18:0)] 9,10-dihydroxy-octadecanoic acid	7	Lipids: Fatty Acyls	2196	1	0.824045	0.640033	0.869209	0.759018	1.1477	0.855883	0.198741	0.017435	0.047176
158.094	4.92031	C8H14O3	9	[FA oxo(8:0)] 3-oxo-octanoic acid	7	Lipids: Fatty Acyls	2089	1	1.16671	1.01052	0.764257	1.05054	1.14242	1.08649	0.192093	0.42742	0.5129
84.0575	4.90862	C5H8O	5	3-Methylbut-2-enal	7	Biosynthesis of Secondary Metabolites	4743	1	1.34861	0.751523	1.07661	0.827669	1.14177	0.895656	0.191273	0.1424	0.21835
194.058	4.14016	C10H10O4	12	Dimethyl phthalate	5	0	3665	1	0.949004	1.06154	1.31279	1.19812	1.13657	0.903689	0.184691	0.8967	0.91663
302.224	3.73841	C20H30O2	44	[FA (20:5)] 5Z,8Z,11Z,14Z,17Z-eicosapentaenoic acid	5	Lipids: Fatty Acyls	4613	1	0.929615	0.956423	1.18755	1.01571	1.1354	1.53127	0.183206	0.59002	0.66468
282.256	3.71578	C18H34O2	57	[FA (18:1)] 9Z-octadecenoic acid	7	Lipids: Fatty Acyls	184214	1	0.856714	0.72081	0.94613	0.904263	1.13396	1.06469	0.181372	0.021329	0.055017
172.11	4.56225	C9H16O3	17	9-Oxononanoic acid	7	Lipids: Fatty Acyls	3091	1	0.691973	0.788259	0.806544	0.790169	1.1294	0.914817	0.175551	0.053532	0.10479
176.141	4.38584	C9H20O3	2	1-Hexylglycerol	7	Lipids: Glycerolipids	6154	1	0.743986	0.777038	1.06064	1.21645	1.12436	0.71179	0.169098	0.44079	0.52438
764.572	4.21914	C45H81O7P	1	PA(P-20:0/22:4(7Z,10Z,13Z,16Z))	5	Lipids: Glycerophospholipids	3928	1	0.906729	1.01754	1.20417	1.25543	1.1214	1.11678	0.165303	N/A	N/A
287.173	4.20573	C40H46O3	1	18'-hydroxy-&chi;,&chi;-caroten-18-oate	ppm	0	17678	1	0.85913	0.791069	0.71927	0.764666	1.11497	0.671187	0.157001	N/A	N/A
226.193	4.04841	C14H26O2	35	(9Z)-Tetradecenoic acid	7	Lipids: Fatty Acyls	11089	1	1.00636	0.854434	0.868354	0.750346	1.11163	0.978046	0.152673	0.0047703	0.019935
254.225	3.75174	C16H30O2	50	(9Z)-Hexadecenoic acid	6	Lipid Metabolism	11381	1	0.921422	0.751617	0.89373	0.865298	1.10874	0.961311	0.148926	0.01849	0.049069
204.079	3.9855	C12H12O3	1	3-Butylidene-7-hydroxyphthalide	5	0	12246	1	1.11156	1.25641	0.809188	1.05787	1.10783	1.08304	0.147739	0.87316	0.89923
130.111	12.1055	C6H14N2O	2	&epsilon;-aminocaproamide	5	0	19404	1	0.556074	0.482635	1.03199	0.884145	1.10361	0.798712	0.142232	0.044714	0.091416
83.9615	11.8315	HO3Cl	1	Chlorate	5	0	33677	1	0.745632	0.627159	0.910088	0.932737	1.09684	0.81354	0.133349	0.0044454	0.018876
113.059	9.92173	C4H7N3O	1	Creatinine	10	Amino Acid Metabolism	193254	1	1.00658	0.919324	0.959671	0.977111	1.09655	1.10398	0.132974	0.35466	0.43926
129.079	10.9242	C6H11NO2	9	L-Pipecolate	6	Amino Acid Metabolism	3650	1	0.88775	0.833587	0.938477	0.925834	1.09434	0.982596	0.130064	0.25178	0.32778
188.127	19.4677	C7H16N4O2	5	Homoarginine	6	Amino Acid Metabolism	1818	1	0.842746	0.670299	1.03655	0.967187	1.08798	0.846962	0.121654	0.00029849	0.0026575
75.0685	10.8895	C3H9NO	6	(R)-1-Aminopropan-2-ol	8	Amino Acid Metabolism	13233	1	0.88685	0.814381	0.891557	0.921354	1.08748	0.917216	0.120985	0.12392	0.20237
158.044	12.8914	C4H6N4O3	3	Allantoin	8	Nucleotide Metabolism	2303	1	0.880157	0.789415	0.923014	1.01833	1.08684	0.936685	0.12014	0.006088	0.023337
226.106	13.5919	C9H14N4O3	3	Carnosine	6	Amino Acid Metabolism	5118	1	0.673094	0.579752	0.969753	0.899263	1.08628	0.720214	0.119401	0.0015506	0.0097262
184.11	5.01242	C10H16O3	9	1,6,6-Trimethyl-2,7-dioxabicyclo[3.2.2]nonan-3-one	7	Biosynthesis of Secondary Metabolites	17817	1	1.27047	0.907151	1.07987	0.849907	1.08396	0.860206	0.116307	0.49899	0.57866
182.071	4.28634	C6H15O4P	2	triethyl phosphate	7	0	17176	1	1.03193	1.04347	1.08066	1.10092	1.08395	1.14574	0.116292	0.92062	0.93761
172.074	10.2984	C8H12O4	4	[FA dioxo(8:0)] 4,7-dioxo-octanoic acid	7	Lipids: Fatty Acyls	12697	1	1.65251	1.13513	1.0567	1.27461	1.08303	1.20036	0.115079	0.19286	0.27158
126.068	4.32436	C7H10O2	10	[FA (7:1/2:0)] 2-heptenedial	5	Lipids: Fatty Acyls	5593	1	1.43602	0.621867	0.651628	0.744244	1.08057	0.969545	0.111796	0.010159	0.033379
145.11	12.2987	C7H15NO2	6	4-Trimethylammoniobutanoate	8	Amino Acid Metabolism	7992	1	0.893318	0.872615	0.957254	0.974206	1.0674	1.01145	0.0941052	0.54078	0.61932
160.121	18.9811	C7H16N2O2	6	N6-Methyl-L-lysine	8	Amino Acid Metabolism	8599	1	0.638619	0.577647	1.08166	1.06822	1.06661	0.702302	0.0930333	0.0023614	0.012069
131.069	13.2492	C4H9N3O2	2	Creatine	6	Amino Acid Metabolism	1447759	1	0.854663	0.816384	0.935716	0.899165	1.06578	1.00179	0.091912	0.02509	0.062385
264.104	19.4519	C12H16N4OS	1	Thiamin	10	Metabolism of Cofactors and Vitamins	3152	1	0.869114	0.782889	0.915625	0.922748	1.06528	0.890568	0.0912302	0.24998	0.32778
240.173	4.10515	C14H24O3	4	[FA oxo(5:2/5:0/4:0)] (1S,2S)-3-oxo-2-pentyl-cyclopentanebutanoic acid	7	Lipids: Fatty Acyls	4348	1	1.20273	0.853384	0.8916	0.897132	1.06499	1.1405	0.0908407	0.24421	0.3225
202.143	17.9621	C8H18N4O2	3	NG,NG-Dimethyl-L-arginine	7	0	12533	1	0.816264	0.74407	0.937516	0.906704	1.06498	0.914813	0.0908245	0.012965	0.038894
210.162	4.1882	C13H22O2	16	[FA (13:2)] 3E,5E-tridecadienoic acid	5	Lipids: Fatty Acyls	4252	1	1.03022	0.738115	0.889104	0.835733	1.06287	0.938868	0.087967	0.076683	0.13833
163.067	14.1876	C6H13NO2S	6	S-Methyl-L-methionine	6	Amino acid Metabolism	2220	1	0.802239	0.744951	0.966696	0.923133	1.06108	0.87819	0.0855368	0.079224	0.14199
104.011	13.1045	C3H4O4	3	Malonate	8	Nucleotide Metabolism	7250	1	1.11639	0.831262	0.868234	0.947614	1.06028	0.978513	0.0844428	0.068444	0.12764
252.172	4.11299	C15H24O3	7	[PR] 9-Hydroxy-helminthosporol	7	Lipids: Prenols	4615	1	1.03094	0.881134	0.84558	0.989507	1.05836	1.04282	0.0818321	0.50575	0.58405
222.162	4.10721	C14H22O2	7	7E,9E,11-Dodecatrienyl acetate	7	Lipids: Fatty Acyls	2785	1	0.779649	0.857459	0.909114	0.865054	1.05214	0.881767	0.0733232	0.1419	0.21835
147.053	12.6659	C5H9NO4	14	L-Glutamate	10	Amino Acid Metabolism	126947	1	0.793283	0.725811	0.89997	0.868778	1.05133	0.900571	0.0722222	0.038627	0.083944
284.199	3.95476	C16H28O4	1	(10S)-Juvenile hormone III diol	5	Biosynthesis of Secondary Metabolites	3215	1	1.21672	0.68614	0.740079	0.792259	1.04731	0.855928	0.066689	0.040109	0.085249
103.063	12.076	C4H9NO2	15	N,N-Dimethylglycine	6	Amino Acid Metabolism	122148	1	0.814815	0.804177	1.00841	0.961415	1.04075	1.04377	0.0576213	0.12721	0.20531
109.064	16.7992	C5H7N3	2	Brunfelsamidine	5	0	2548	1	0.827239	0.72374	0.993245	0.968684	1.03932	0.883338	0.0556464	0.0034352	0.015832
264.072	4.93459	C11H21O2Br	1	[FA (11:0)] 11-bromo-undecanoic acid	7	Lipids: Fatty Acyls	15117	1	6.35222	1.40735	1.57993	0.660005	1.03834	1.78885	0.0542732	0.04792	0.09654
79.9262	11.7229	BrH	1	Br-	5	0	42486	1	0.824502	0.763239	1.01431	0.946069	1.03614	0.917441	0.0512225	0.00934	0.031825
174.1	12.3339	C7H14N2O3	5	N5-Ethyl-L-glutamine	7	0	25860	1	0.781656	0.756344	0.896462	0.899777	1.03606	0.929055	0.0511139	0.090616	0.15631
214.193	3.85238	C13H26O2	23	CAI-1	7	0	8093	1	1.5277	0.859863	0.738731	0.723078	1.0359	0.939072	0.0508858	0.011913	0.036943
238.099	10.0518	C8H18N2O4S	1	HEPES	9	Medium Component	34162520	1	0.995983	0.893817	1.03347	0.967107	1.03487	0.977988	0.0494487	0.074794	0.13581
128.12	4.17538	C8H16O	26	1-Octanal	5	0	3932	1	0.861351	0.90397	1.16219	1.11762	1.03468	0.968531	0.0491842	0.30553	0.38682
150.104	4.50501	C10H14O	26	[PR] Perillyl aldehyde	5	Lipids: Prenols	7078	1	1.10012	0.769699	0.665505	0.699837	1.0334	0.800206	0.0473934	0.65187	0.70833
270.22	3.80023	C16H30O3	19	[FA oxo(16:0)] 3-oxo-hexadecanoic acid	5	Lipids: Fatty Acyls	10254	1	1.17987	0.650198	0.713421	0.598601	1.03302	0.844493	0.0468745	0.0084705	0.029593
278.152	3.98037	C16H22O4	7	2-Ethylhexyl phthalate	5	0	53708	1	1.16454	1.25865	0.879925	1.14527	1.03037	1.14228	0.0431606	0.96425	0.97484
155.069	23.672	C6H9N3O2	5	L-Histidine	8	Amino Acid Metabolism	31357	1	0.873951	0.770222	1.02209	0.946819	1.02499	0.837585	0.0356037	0.0021541	0.01185
330.256	3.67695	C22H34O2	13	Taxa-4(20),11(12)-dien-5alpha-yl acetate	5	Biosynthesis of Secondary Metabolites	3882	1	0.867096	1.14398	1.28475	1.06995	1.02315	1.82809	0.0330235	0.24245	0.3225
260.038	4.57966	C26H20N2O6S2	1	Bathocuproine disulfonic acid	7	Medium Component	147524	1	0.865841	0.766153	0.897157	0.947213	1.02066	0.976124	0.0295002	0.044127	0.090888
130.027	10.7317	C5H6O4	7	2,5-Dioxopentanoate	6	Carbohydrate Metabolism	4668	1	0.860994	0.790606	0.955648	0.918176	1.01714	0.934225	0.0245219	0.20494	0.28013
96.0575	4.55355	C6H8O	3	Cyclohex-2-enone	5	0	8197	1	1.36495	0.497756	0.719406	0.70007	1.01492	0.960807	0.0213682	0.0027005	0.01331
161.105	12.2764	C7H15NO3	2	L-Carnitine	10	Amino Acid Metabolism	540671	1	0.843134	0.796359	0.909847	0.894896	1.01214	0.963446	0.0174054	0.20091	0.27948
97.9674	14.3267	H2O4S	1	Sulfate	8	Nucleotide Metabolism	46490	1	0.903296	0.799711	0.936316	0.930021	1.01117	0.927844	0.0160288	0.14819	0.22473
140.059	9.33263	C6H8N2O2	7	Methylimidazoleacetic acid	6	Amino Acid Metabolism	1730	1	0.930805	0.803459	0.969768	1.04564	1.00302	0.918543	0.00434833	0.31099	0.39193
272.235	3.89163	C16H32O3	20	16-hydroxypalmitate	5	0	6625	1	1.05237	0.691256	0.750453	0.738081	1.00271	0.974403	0.00390659	0.071645	0.13183
103.063	23.6636	C4H9NO2	15	L-3-Amino-isobutanoate	6	Amino Acid Metabolism	39026	1	1.126	1.07603	1.04509	1.00061	1.00231	0.955227	0.00332612	0.18427	0.26351
228.209	3.79419	C14H28O2	23	Tetradecanoic acid	6	Lipid Metabolism	143117	1	1.10751	0.723306	0.719034	0.606941	1.00208	0.94213	0.0030034	0.0017361	0.010623
148.037	10.348	C5H8O5	18	D-Xylonolactone	8	Carbohydrate Metabolism	2678	1	0.963957	0.991451	0.968196	1.00253	1.00195	0.987324	0.00281395	0.98429	0.98429
159.126	12.2823	C8H17NO2	4	DL-2-Aminooctanoicacid	5	0	36486	1	0.830027	0.767589	0.921406	0.881837	0.999289	0.978535	-0.0010266	0.14459	0.22048
115.063	12.0907	C5H9NO2	4	L-Proline	10	Amino Acid Metabolism	7608738	1	0.723377	0.65735	0.903651	0.856887	0.997849	0.966481	-0.00310662	0.082294	0.1456
192.027	14.3695	C6H8O7	12	Citrate	8	Carbohydrate Metabolism	4435	1	0.985174	0.803869	0.898324	1.02977	0.997324	0.941678	-0.00386574	0.45829	0.53596
314.246	3.94098	C18H34O4	37	[FA hydroxy(18:1)] 9,10-dihydroxy-12Z-octadecenoic acid	5	Lipids: Fatty Acyls	2268	1	0.824187	0.7462	0.864596	0.847667	0.993681	0.906832	-0.00914521	0.18584	0.26439
238.157	4.18031	C14H22O3	4	[FA oxo(5:1/5:0/4:0)] (1R,2R)-3-oxo-2-(2'Z-pentenyl)-cyclopentanebutanoic acid	5	Lipids: Fatty Acyls	4556	1	1.05589	0.719615	0.744646	0.689715	0.99334	0.889932	-0.0096406	0.018731	0.049235
498.179	10.2832	C21H30N4O8S	5	Ala-Met-Asp-Tyr	7	Peptide(tetra-)	91045	1	0.96267	0.967177	0.968012	0.950814	0.99293	0.975932	-0.0102355	0.4939	0.57517
105.043	13.7787	C3H7NO3	4	L-Serine	10	Amino Acid Metabolism	41042	1	0.845329	0.764455	0.964035	0.92533	0.992387	0.912305	-0.0110246	0.043825	0.090888
426.371	3.80069	C26H50O4	1	[FA (26:0/2:0)] Hexacosanedioic acid	7	Lipids: Fatty Acyls	82192	1	0.790586	0.870347	0.795451	1.01096	0.992004	6.90861	-0.0115816	0.85675	0.88896
175.096	13.807	C6H13N3O3	3	L-Citrulline	10	Amino Acid Metabolism	28824	1	0.835197	0.735948	0.910668	0.892759	0.98913	0.878122	-0.0157682	0.11948	0.19696
173.043	11.2804	C5H7N3O4	1	L-azaserine	7	0	3032	1	0.699437	0.715041	0.847884	0.791887	0.987201	0.836865	-0.0185843	0.0088566	0.030555
110.073	4.393	C7H10O	3	[FA (7:2)] 2,4-heptadienal	5	Lipids: Fatty Acyls	3617	1	1.18677	0.62817	0.755083	0.757136	0.986167	0.989722	-0.0200963	0.050196	0.09967
206.167	4.08172	C14H22O	6	[PR] (+)-15-nor-4-thujopsen-3-one	7	Lipids: Prenols	629610	1	0.859164	0.689063	0.765789	0.711436	0.985894	1.01275	-0.0204952	0.0012287	0.008271
300.266	3.80472	C18H36O3	27	[FA hydroxy(18:0)] 2S-hydroxy-octadecanoic acid	5	Lipids: Fatty Acyls	6548	1	1.08639	0.661738	0.785382	0.691209	0.985878	0.904848	-0.0205195	0.0022304	0.01185
178.099	4.35425	C11H14O2	5	Eugenol methyl ether	5	0	1520	1	0.912945	0.551803	0.672107	0.702368	0.983045	0.840592	-0.0246709	0.0011147	0.0077939
212.091	9.57743	C8H12N4O3	1	Gly-His	5	Peptide(di-)	5010	1	0.937657	1.04049	1.04207	0.924993	0.981417	0.905572	-0.0270611	0.1659	0.24884
169.085	11.8874	C7H11N3O2	5	N(pi)-Methyl-L-histidine	8	Amino Acid Metabolism	11085	1	0.859825	0.805212	0.89613	0.963101	0.9788	0.948367	-0.0309139	0.13928	0.21756
104.047	8.9725	C4H8O3	13	(R)-3-Hydroxybutanoate	10	Lipid Metabolism	4853	1	0.825036	0.676292	0.837236	0.834606	0.977535	0.826181	-0.0327804	0.019273	0.050183
165.046	12.0765	C5H11NO3S	4	L-Methionine S-oxide	6	Amino Acid Metabolism	14633	1	0.72459	0.611898	0.903113	0.800055	0.976409	0.843089	-0.0344432	0.084911	0.14739
181.097	10.3445	C7H11N5O	1	6-methyltetrahydropterin	5	0	55434	1	0.883846	0.989324	1.15564	1.13312	0.975838	1.06437	-0.0352859	0.21885	0.29755
174.112	21.0278	C6H14N4O2	2	L-Arginine	8	Amino Acid Metabolism	542528	1	0.799139	0.703418	1.02379	0.943642	0.974752	0.818071	-0.0368926	0.0036606	0.016471
374.137	10.2824	C20H22O7	15	Kievitone hydrate	5	0	71515	1	0.853259	0.547912	0.843174	0.982336	0.974616	0.995568	-0.0370945	0.14031	0.21756
242.225	3.77872	C15H30O2	21	[FA methyl(14:0)] 12-methyl-tetradecanoic acid	7	Lipids: Fatty Acyls	30682	1	1.16368	0.843163	0.74441	0.618116	0.972426	0.970352	-0.040339	0.054294	0.10553
203.116	10.8004	C9H17NO4	1	O-Acetylcarnitine	8	Amino Acid Metabolism	244171	1	0.85703	0.771256	0.903748	0.863014	0.968928	0.876983	-0.0455387	0.20252	0.27948
243.085	11.5575	C9H13N3O5	4	Cytidine	10	Nucleotide Metabolism	2420	1	0.874501	0.781569	0.943847	0.834609	0.966658	0.92791	-0.0489219	0.42611	0.5129
87.0684	13.1766	C4H9NO	10	4-Aminobutanal	8	Amino Acid Metabolism	43973	1	0.862098	0.929643	0.903769	1.0068	0.966643	1.02774	-0.0489446	0.4526	0.53369
186.162	3.9625	C11H22O2	25	[FA (11:0)] undecanoic acid	7	Lipids: Fatty Acyls	4652	1	1.19112	0.757507	0.687349	0.727946	0.966621	0.879058	-0.0489779	0.037642	0.082654
186.089	4.7695	C9H14O4	2	7,8-diketopelargonate	5	0	3181	1	1.0987	0.487705	0.659135	0.618073	0.965754	0.843671	-0.0502722	0.0034417	0.015832
185.105	4.74622	C9H15NO3	5	8-keto-7-aminoperlagonate	7	0	2293	1	1.21175	0.81252	0.893286	0.751753	0.964723	1.05237	-0.0518136	0.0013935	0.0090579
189.1	13.1519	C8H15NO4	5	(2S)-2-{[1-(R)-Carboxyethyl]amino}pentanoate	5	0	2972	1	1.00924	0.964282	1.00473	0.896335	0.962399	0.999315	-0.0552923	0.72161	0.76602
136.037	11.2487	C4H8O5	3	[FA trihydroxy(4:0)] 2,3,4-trihydroxy-butanoic acid	6	Carbohydrate Metabolism	12281	1	0.832328	0.696529	0.854711	0.808096	0.961769	0.970662	-0.0562372	0.0038182	0.016726
297.267	4.1212	C18H35NO2	10	[SP (2:0)] sphinga-4E,14Z-dienine	7	Lipids: Sphingolipids	6446	1	1.5348	0.75513	0.861748	0.800557	0.961061	1.32094	-0.0572998	0.5725	0.64758
212.178	4.09348	C13H24O2	21	[FA methyl(12:1)] 2-methyl-2-dodecenoic acid	7	Lipids: Fatty Acyls	3733	1	0.943511	0.86775	0.876752	0.875118	0.959871	0.891156	-0.0590871	0.94787	0.96181
132.079	4.8951	C6H12O3	15	[FA hydroxy(6:0)] 4-hydroxy-hexanoic acid	7	Lipids: Fatty Acyls	4344	1	0.951559	0.801009	0.760965	0.934494	0.95959	0.9319	-0.05951	0.43528	0.52008
147.09	11.6642	C6H13NO3	2	Fagomine	7	0	3739	1	0.888116	0.798895	0.922436	0.903944	0.958494	1.10453	-0.0611582	0.59571	0.66565
100.052	4.54582	C5H8O2	18	Pentane-2,4-dione	5	0	9396	1	1.27055	0.551443	0.636358	0.655945	0.957049	0.820948	-0.0633359	0.01146	0.035944
219.111	8.60161	C9H17NO5	1	Pantothenate	10	Amino Acid Metabolism	7702	1	0.80357	0.757576	0.932023	0.842535	0.953733	0.881547	-0.0683434	0.19036	0.26943
702.567	4.1497	C39H79N2O6P	3	[SP (16:0)] N-(hexadecanoyl)-sphing-4-enine-1-phosphocholine	5	Lipids: Sphingolipids	37917	1	0.793533	0.780455	0.928449	0.812353	0.952231	0.807754	-0.0706161	N/A	N/A
121.02	13.6092	C3H7NO2S	2	L-Cysteine	6	Amino Acid Metabolism	6456	1	0.756438	0.668281	0.814616	0.772291	0.952036	0.806	-0.0709121	0.058228	0.11231
298.251	3.7409	C18H34O3	63	2-Oxooctadecanoic acid	5	Lipids: Fatty Acyls	21462	1	0.919655	0.580136	0.772964	0.630646	0.951773	0.852799	-0.0713107	0.0051331	0.020835
227.091	10.4869	C9H13N3O4	1	Deoxycytidine	6	Nucleotide Metabolism	1997	1	0.736473	0.695386	0.785151	0.815194	0.950708	0.865871	-0.0729261	0.059511	0.11328
117.079	10.9995	C5H11NO2	17	Betaine	10	Amino Acid Metabolism	2134686	1	0.804023	0.696245	0.844291	0.828707	0.949982	0.87958	-0.074028	0.10113	0.17019
155.069	15.5336	C6H9N3O2	5	L-Histidine	8	Amino Acid Metabolism	8938	1	0.819968	0.721846	0.845206	0.787677	0.94864	0.982355	-0.0760679	0.16984	0.25068
150.068	4.72048	C9H10O2	10	4-Coumaryl alcohol	7	Biosynthesis of Secondary Metabolites	51473	1	1.00843	0.585636	0.667822	0.603324	0.946036	0.81141	-0.0800336	0.0054808	0.02161
140.084	4.46377	C8H12O2	14	[FA (8:0)] 2-octynoic acid	7	Lipids: Fatty Acyls	4828	1	1.11404	0.568166	0.566209	0.667774	0.943077	0.886076	-0.0845519	0.00085608	0.006536
181.074	12.2412	C9H11NO3	11	L-Tyrosine	8	Amino Acid Metabolism	33523	1	0.845073	0.775957	0.923389	0.872217	0.943031	0.919001	-0.0846226	0.24366	0.3225
190.074	4.99053	C10H10N2O2	2	L-5-benzyl-hydantoin	7	0	46128	1	1.63086	0.846019	0.965762	0.97689	0.941036	1.36408	-0.0876781	0.41799	0.50821
260.038	7.61796	C26H20N2O6S2	1	Bathocuproine disulfonic acid	7	Medium Component	463289	1	0.716888	0.622907	0.954709	0.93419	0.940748	0.864205	-0.0881192	0.0070997	0.0261
235.134	4.37485	C28H38O6	3	Withanolide D	7	0	118795	1	0.927761	0.83319	0.798357	0.703852	0.936495	0.816546	-0.0946562	0.51391	0.59099
240.024	13.6072	C6H12N2O4S2	2	L-Cystine	10	Amino Acid Metabolism	91546	1	0.774152	0.673421	0.852369	0.798843	0.935299	0.812433	-0.0965002	0.030027	0.070232
325.298	3.9995	C20H39NO2	1	[FA (18:0)] N-(9Z-octadecenoyl)-ethanolamine	7	Lipids: Fatty Acyls	7745	1	0.856726	0.76093	0.750009	0.698095	0.934883	0.903782	-0.0971419	0.59535	0.66565
122.073	4.58975	C8H10O	12	Phenylethyl alcohol	6	Amino Acid Metabolism	9350	1	1.21506	0.526068	0.627517	0.636964	0.933649	0.907162	-0.0990471	0.00069861	0.0055091
108.058	4.46254	C7H8O	5	Anisole	5	0	3058	1	1.16515	0.628789	0.707004	0.616323	0.928265	0.823362	-0.107391	0.26041	0.33743
224.141	4.2322	C13H20O3	6	[FA] Methyl jasmonate	7	Lipids: Fatty Acyls	5677	1	0.903471	0.668264	0.755969	0.713575	0.927317	0.838743	-0.108865	0.026782	0.064277
140.983	15.4623	CH4NO5P	1	Carbamoyl phosphate	6	Amino Acid Metabolism	7829	1	0.909479	0.953661	0.876033	0.835683	0.926683	1.07063	-0.109853	0.60205	0.66733
214.157	4.23344	C12H22O3	13	3-Oxododecanoic acid	7	Lipids: Fatty Acyls	4948	1	0.964664	0.832595	0.745958	0.822297	0.923737	1.09307	-0.114446	0.77137	0.8095
266.155	3.59783	C12H26O4S	1	sodium dodecyl sulfate	7	0	23921	1	1.89843	0.829646	1.16156	1.32542	0.92296	2.61999	-0.115661	0.027451	0.065314
104.047	7.65086	C4H8O3	13	4-Hydroxybutanoic acid	6	Carbohydrate Metabolism	10266	1	0.658146	0.532666	0.528008	0.749323	0.919254	0.678277	-0.121464	0.033002	0.075906
168.079	4.56982	C9H12O3	3	1,3,5-trimethoxybenzene	5	Biosynthesis of Secondary Metabolites	2709	1	1.15151	0.579474	0.679793	0.850015	0.919096	0.939055	-0.121712	0.021617	0.055244
154.099	4.5646	C9H14O2	16	[FA (9:2)] 2,6-nonadienoic acid	5	Lipids: Fatty Acyls	4273	1	0.985577	0.607533	0.694772	0.643863	0.918424	0.907896	-0.122769	0.0030388	0.014714
181.074	12.2417	C9H11NO3	11	L-Tyrosine	6	Amino Acid Metabolism	183087	1	0.807936	0.753541	0.856937	0.812822	0.917867	0.942073	-0.123643	0.24366	0.3225
98.0732	4.30335	C6H10O	8	3-Hexenal	5	Lipids: Fatty Acyls	8573	1	1.1612	0.600964	0.646659	0.594541	0.915314	0.873258	-0.127662	0.0057481	0.022345
144.115	4.44633	C8H16O2	23	[FA (8:0)] octanoic acid	7	Lipids: Fatty Acyls	430026	1	0.915849	0.741771	0.868623	0.934802	0.909534	0.813716	-0.1368	0.75154	0.79473
124.089	4.14691	C8H12O	9	[FA (8:2)] 2,4-octadienal	5	Lipids: Fatty Acyls	4853	1	1.14244	0.623058	0.708481	0.686761	0.906443	0.793493	-0.141712	0.009739	0.032385
218.051	5.47095	C11H10N2OS	1	4-methoxy-3-indolylmethylisothiocyanate	5	0	4870	1	1.39954	0.939137	0.738051	0.707577	0.902981	1.29545	-0.147233	0.65099	0.70833
171.09	5.00989	C8H13NO3	2	N-Butyryl-L-homoserine lactone	7	Lipids: Fatty Acyls	5090	1	1.28416	0.695338	0.895778	0.736286	0.901314	0.997326	-0.149898	0.010631	0.034431
296.235	3.87961	C18H32O3	40	[FA hydroxy(18:2)] 9S-hydroxy-10E,12Z-octadecadienoic acid	7	Lipids: Fatty Acyls	8606	1	0.671734	0.577266	0.658167	0.959429	0.898592	0.883288	-0.154262	0.093117	0.15963
136.039	10.3162	C5H4N4O	3	Hypoxanthine	10	Nucleotide Metabolism	4522124	1	0.885546	0.835175	0.935788	0.941963	0.896434	0.888215	-0.15773	0.20224	0.27948
149.051	11.1887	C5H11NO2S	5	L-Methionine	10	Amino Acid Metabolism	939879	1	0.838454	0.7153	0.861685	0.809124	0.893828	0.917839	-0.161931	0.14929	0.22516
179.079	11.0108	C6H13NO5	10	D-Galactosamine	6	Carbohydrate Metabolism	3687	1	0.790812	0.729431	0.833067	0.878219	0.892546	0.848434	-0.164002	0.14014	0.21756
90.0317	9.26193	C3H6O3	6	Glyceraldehyde	8	Lipid Metabolism	79440	1	0.826763	0.73875	0.907743	0.836281	0.88868	0.921795	-0.170264	0.068941	0.1277
146.105	19.6479	C6H14N2O2	8	L-Lysine	10	Amino Acid Metabolism	70935	1	0.673958	0.55198	0.993346	0.877172	0.883491	0.723062	-0.178712	0.0033486	0.015832
131.095	11.1036	C6H13NO2	12	L-Leucine	10	Amino Acid Metabolism	1312140	1	0.784212	0.693142	0.837044	0.784056	0.878753	0.886993	-0.18647	0.16684	0.24891
101.084	19.6774	C5H11NO	7	Betaine aldehyde	8	Amino Acid Metabolism	1927	1	0.88616	0.842075	0.873093	0.834957	0.873217	0.933791	-0.195589	0.013932	0.040426
168.115	4.29417	C10H16O2	74	(4R,7R)-4-Isopropenyl-7-methyl-2-oxo-oxepanone	7	Biosynthesis of Secondary Metabolites	4354	1	1.01244	0.704177	0.714956	0.874341	0.872244	0.788879	-0.197196	0.26526	0.34051
125.059	7.94246	C5H7N3O	4	5-Methylcytosine	8	Nucleotide Metabolism	6037	1	0.809189	0.687074	0.798561	0.74899	0.871504	0.703004	-0.19842	0.068399	0.12764
312.303	3.6675	C20H40O2	22	[FA (20:0)] eicosanoic acid	8	Lipids: Fatty Acyls	20002	1	0.708207	0.558965	0.645165	0.566468	0.864164	0.856436	-0.210623	0.0053007	0.021203
328.24	3.66584	C22H32O2	11	Docosahexaenoicacid	5	Lipids: Fatty Acyls	6589	1	0.816933	0.970181	1.28461	0.962791	0.861399	1.70249	-0.215246	0.13466	0.2136
146.084	5.14847	C9H10N2	3	Dimethylbenzimidazole	8	Metabolism of Cofactors and Vitamins	10081	1	1.0394	0.733504	0.728437	0.6594	0.858976	1.02386	-0.21931	0.45441	0.53369
206.051	5.61998	C10H10N2OS	1	Indolylmethylthiohydroximate	7	0	2736	1	1.09473	0.855054	0.672418	0.592699	0.857855	1.03427	-0.221195	0.69822	0.74693
155.095	11.9946	C8H13NO2	4	Retronecine	7	Biosynthesis of Secondary Metabolites	6041	1	0.621409	0.630475	0.731324	0.703119	0.855692	0.780011	-0.224837	0.084873	0.14739
281.129	4.84178	C34H34N4O4	1	Protoporphyrin	8	Metabolism of Cofactors and Vitamins	3702	1	0.50395	0.703081	0.936394	0.825711	0.854759	0.748768	-0.226411	0.60113	0.66733
266.165	3.98627	C12H27O4P	1	Tributyl phosphate	7	0	327949	1	2.03924	2.02069	0.463726	2.24237	0.852998	0.859318	-0.229385	0.88308	0.90606
117.043	9.67221	C4H7NO3	5	L-2-Amino-3-oxobutanoic acid	6	Amino Acid Metabolism	2022	1	0.814416	0.717436	0.835164	0.783688	0.849819	0.833238	-0.234772	0.12909	0.20715
787.609	3.92311	C44H86NO8P	44	PC(36:1)	7	Lipids: Glycerophospholipids	64802	1	0.731649	0.723065	0.791838	0.782156	0.846185	0.673954	-0.240956	N/A	N/A
246.133	12.8433	C9H18N4O4	2	N2-(D-1-Carboxyethyl)-L-arginine	6	Amino Acid Metabolism	6233	1	0.804073	0.687706	0.763797	0.731378	0.844418	0.814983	-0.24397	0.029246	0.06899
444.157	12.7066	C20H24N6O4S	1	Trp-Cys-His	7	Peptide(tri-)	2370	1	0.82225	0.595454	0.939782	0.930188	0.842389	0.682329	-0.247441	0.45023	0.53332
296.126	4.15803	C15H20O6	2	Trimethylolpropane triacrylate	5	0	89677	1	0.812224	0.599469	0.688285	0.62548	0.841654	0.762161	-0.248701	0.012456	0.037778
424.298	3.80923	C28H40O3	3	[ST (6:0/6:0/3:0)] (5Z,7E,22E,24E,26E)-(1S,3R)-26a,26b-dihomo-27-nor-9,10-seco-5,7,10(19),22,24,26(26a)-cholestahexaene-1,3,26b-triol	5	Lipids: Sterol lipids	10931	1	0.759366	0.628669	0.722464	0.598638	0.837951	0.715783	-0.255063	0.026093	0.063172
116.084	4.79058	C6H12O2	24	4-Hydroxyhexan-3-one	7	0	198473	1	0.884534	0.743849	0.946767	0.855467	0.83769	0.740633	-0.255512	0.82262	0.86001
785.594	3.93739	C44H84NO8P	75	PC(36:2)	5	Lipids: Glycerophospholipids	93406	1	0.687193	0.706342	0.719518	0.760129	0.837191	0.658399	-0.256371	N/A	N/A
228.136	4.1181	C12H20O4	5	[FA dioxo(12:0)] 9,12-dioxo-dodecanoic acid	5	Lipids: Fatty Acyls	3869	1	1.29133	0.640294	0.687578	0.615466	0.832997	0.791347	-0.263616	0.024593	0.061705
250.157	3.63552	C15H22O3	9	[PR methyl,methyl(4:0/5:0)] (2'S,5'R)-4-methyl-l-(5'-methyl-2',3',4',5'-tetrahydro[2' ',3' '-bifuran]-5'-yl)pentan-2-one	7	Lipids: Prenols	3790	1	1.17135	0.477708	0.585852	0.492828	0.832678	0.749727	-0.26417	0.0095235	0.032055
238.121	4.27111	C26H36O8	2	all-trans-Retinoyl-beta-glucuronide	7	Metabolism of Cofactors and Vitamins	8932	1	1.4694	1.35124	0.601679	1.27199	0.828264	0.746083	-0.271837	0.8327	0.86726
102.068	7.62464	C5H10O2	9	Pentanoate	7	Lipids: Fatty Acyls	66425	1	0.782779	0.583577	0.859766	0.858386	0.825855	0.641616	-0.27604	0.32431	0.40686
84.0939	4.05346	C6H12	2	2E-Hexene	7	Lipids: Fatty Acyls	2706	1	1.20635	0.732113	0.689855	0.628835	0.82434	1.0007	-0.278689	0.0048394	0.019935
132.09	18.3734	C5H12N2O2	6	L-Ornithine	10	Amino Acid Metabolism	16695	1	0.715572	0.562959	1.01787	0.883058	0.823083	0.796712	-0.28089	0.0078524	0.028146
256.24	3.7481	C16H32O2	27	Hexadecanoic acid	8	Lipid Metabolism	2515840	1	0.896625	0.630838	0.661968	0.593124	0.815505	0.783181	-0.294234	0.0071697	0.0261
166.027	11.9214	C8H6O4	7	Phthalate	9	Xenobiotics Biodegradation and Metabolism	6254	1	1.02435	1.13503	1.57104	1.03925	0.809548	1.09681	-0.304811	0.62164	0.68629
193.074	5.00704	C10H11NO3	10	Gentioflavine	7	0	67881	1	0.923944	0.641724	0.466069	0.657068	0.798431	1.04294	-0.32476	0.75624	0.79665
206.051	5.51991	C10H10N2OS	1	Indolylmethylthiohydroximate	5	0	65968	1	1.03913	0.846781	0.558049	0.570105	0.794359	1.00904	-0.332136	0.69822	0.74693
130.111	16.631	C6H14N2O	2	N-Acetylputrescine	8	Amino Acid Metabolism	37638	1	0.845079	0.645547	0.964231	0.924086	0.78967	0.949683	-0.340679	0.37595	0.45913
165.079	10.3017	C9H11NO2	7	L-Phenylalanine	8	Amino Acid Metabolism	648317	1	0.823294	0.764461	0.845963	0.760679	0.787573	0.885628	-0.344515	0.0352	0.079634
132.053	13.3991	C4H8N2O3	6	L-Asparagine	10	Amino Acid Metabolism	66969	1	0.736233	0.645551	0.850985	0.739705	0.786943	0.801209	-0.345669	0.058597	0.11231
264.048	14.4299	C18H24O18	1	&Delta;4,5-unsaturated trigalacturonate	7	0	17104	1	0.896472	0.714479	0.809446	0.798275	0.784183	0.674462	-0.350737	0.23194	0.31075
73.0891	13.4585	C4H11N	5	2-Methylpropanamine	7	0	59223	1	1.33521	0.870833	1.18681	0.842656	0.770641	0.84087	-0.375868	0.63399	0.69437
369.288	4.01892	C21H39NO4	2	cis-5-Tetradecenoylcarnitine	5	0	11090	1	1.19645	0.845034	0.756648	0.60015	0.766044	1.10043	-0.3845	0.62661	0.68902
146.069	13.2866	C5H10N2O3	6	L-Glutamine	10	Amino Acid Metabolism	743570	1	0.806694	0.6923	0.845724	0.74868	0.765543	0.817975	-0.385444	0.084456	0.14739
168.151	3.99947	C11H20O	6	[FA (11:1)] 2-undecenal	5	Lipids: Fatty Acyls	6563	1	0.754008	0.537345	0.603153	0.517941	0.762444	0.680226	-0.391297	0.014803	0.041668
332.199	3.68355	C20H28O4	21	[FA oxo,hydroxy(4:0)] 9-oxo-15S-hydroxy-5Z,10Z,13E,17Z-prostatetraenoic acid	7	Lipids: Fatty Acyls	17529	1	0.853703	0.707699	0.767023	0.782808	0.762364	0.709376	-0.391449	0.13716	0.21632
212.141	4.14143	C12H20O3	13	[FA oxo(12:1)] 12-oxo-10E-dodecenoic acid	7	Lipids: Fatty Acyls	27661	1	1.03928	0.548632	0.549921	0.523255	0.761945	0.726295	-0.39224	0.013732	0.040426
186.08	4.94342	C11H10N2O	1	Deoxyvasicinone	5	0	3837	1	1.76353	0.875883	0.597192	0.768061	0.755981	0.978587	-0.403578	0.19725	0.27635
757.562	4.00741	C42H80NO8P	53	PC(34:2)	5	Lipids: Glycerophospholipids	51251	1	0.74145	0.607737	0.718075	0.73769	0.752	0.656021	-0.411196	N/A	N/A
284.271	3.71077	C18H36O2	25	Octadecanoic acid	6	Lipid Metabolism	1742135	1	0.83176	0.557305	0.620091	0.55735	0.751371	0.78557	-0.412402	0.00094722	0.0068798
126.043	7.67731	C5H6N2O2	2	Thymine	10	Nucleotide Metabolism	13405	1	0.737196	0.670753	0.821268	0.691191	0.750768	0.889294	-0.413561	0.040153	0.085249
176.032	12.7437	C6H8O6	15	Ascorbate	8	Carbohydrate Metabolism	2557635	1	0.760063	0.620618	0.726182	0.659488	0.748605	0.673387	-0.417723	0.045942	0.093234
439.402	3.89396	C27H53NO3	1	Pentacosanoylglycine	7	0	50008	1	0.52067	0.905405	0.904522	0.435937	0.745573	0.624815	-0.423579	0.037209	0.082654
125.015	13.1623	C2H7NO3S	1	Taurine	8	Lipid Metabolism	21828	1	0.69833	0.58375	0.805453	0.6813	0.745373	0.794987	-0.423965	0.067616	0.12764
104.022	10.7454	C2H4N2O3	1	Urea-1-carboxylate	6	Amino Acid Metabolism	1872	1	0.64001	0.562081	0.679458	0.607172	0.724322	0.674401	-0.465296	0.0064601	0.024424
498.298	3.71563	C30H42O6	1	Cucurbitacin S	5	Lipids: Sterol lipids	30059	1	0.700003	0.623951	0.716997	0.558725	0.715432	0.635782	-0.483114	0.0014112	0.0090579
302.173	4.12974	C15H26O6	1	Tributyrin	7	0	5113	1	0.708873	0.667025	0.681795	0.592404	0.714488	0.642134	-0.485019	0.031192	0.072344
86.0369	12.767	C4H6O2	7	Diacetyl	6	Carbohydrate Metabolism	8455	1	0.784325	0.657749	0.697415	0.65355	0.709147	0.750581	-0.495844	0.099997	0.16932
133.074	8.31885	C5H11NO3	4	N-hydroxyvaline	7	0	1980	1	1.01017	0.624113	0.586987	0.610943	0.706542	0.627572	-0.501153	0.043112	0.090144
438.275	4.52019	C21H43O7P	3	[GP (18:0)] 1-octadecanoyl-2-sn-glycero-3-phosphate	6	Lipids: Glycerophospholipids	2209	1	1.03083	1.05568	1.22189	0.92262	0.70624	1.67344	-0.50177	0.10629	0.1778
508.376	3.52784	C30H52O6	1	6beta-acetoxy-24-methylcholestan-3beta,5alpha,22R,24-tetrol	5	Lipids: Sterol Lipids	3601	1	0.887487	0.575878	0.550999	0.491609	0.703969	0.642802	-0.506415	0.0022325	0.01185
411.298	3.49781	C23H41NO5	2	3-Hydroxyhexadecadienoylcarnitine	7	0	24970	1	0.69659	0.60602	0.621846	0.494038	0.691308	0.561168	-0.532599	0.0021846	0.01185
158.058	4.08185	C7H10O4	5	Dimethyl citraconate	5	0	12265	1	0.54045	0.544904	0.578698	0.641861	0.652713	0.635978	-0.615478	0.17463	0.25235
102.032	13.3386	C4H6O3	8	2-Oxobutanoate	6	Amino Acid Metabolism	58675	1	0.878696	0.77063	0.864042	0.721347	0.646963	0.96808	-0.628244	0.035184	0.079634
278.152	3.64883	C16H22O4	7	2-Ethylhexyl phthalate	7	0	30184	1	0.720201	0.466409	0.606941	0.46315	0.644195	0.630208	-0.634432	0.96425	0.97484
353.33	3.97947	C22H43NO2	1	[FA (20:0)] N-(11Z-eicosaenoyl)-ethanolamine	7	Lipids: Fatty Acyls	6619	1	0.690655	0.585521	0.778431	0.585006	0.6425	0.685372	-0.638232	0.11814	0.19643
281.272	4.07744	C18H35NO	2	[FA (18:1)] 9Z-octadecenamide	7	Lipids: Fatty Acyls	193017	1	0.753208	0.875381	0.605176	0.712534	0.634555	0.998635	-0.656182	0.8646	0.89374
132.042	13.3058	C5H8O4	16	2-Acetolactate	6	Carbohydrate Metabolism	11061	1	0.865897	0.799122	0.847855	0.705873	0.628165	0.959594	-0.670784	0.014072	0.040426
248.054	11.4732	C9H12O8	1	pentane-1,3,4,5-tetracarboxylate	5	0	3101	1	0.765257	0.662543	0.835378	0.71843	0.609891	0.840126	-0.713377	0.025491	0.062818
222.046	4.89974	C10H10N2O2S	1	N-(quinolin-8-yl)methanesulfonamide	7	0	13322	1	1.10793	0.670283	0.398109	0.469177	0.606919	0.855511	-0.720423	0.34562	0.43163
204.09	11.4801	C11H12N2O2	6	L-Tryptophan	10	Amino Acid Metabolism	198091	1	0.824281	0.71476	0.824222	0.642104	0.597993	0.94334	-0.7418	0.014946	0.041668
523.364	4.52762	C26H54NO7P	11	[PC (18:0)] 1-octadecanoyl-sn-glycero-3-phosphocholine	7	Lipids: Glycerophospholipids	212168	1	0.916718	0.964588	1.16042	0.916095	0.594041	1.5394	-0.751365	0.1708	0.25075
180.063	13.232	C6H12O6	57	D-Glucose	8	Carbohydrate Metabolism	150148	1	0.925176	0.752627	0.855284	0.722936	0.589949	0.940152	-0.761338	0.0036999	0.016471
216.04	13.1134	C5H13O7P	1	2-C-Methyl-D-erythritol 4-phosphate	6	Lipid Metabolism	25622	1	0.795408	0.688439	0.851574	0.682504	0.589863	0.850214	-0.761548	0.018161	0.048664
150.053	13.1765	C5H10O5	37	D-Ribose	2	Carbohydrate Metabolism	6161	1	0.819543	0.771491	0.814019	0.683774	0.582288	0.867673	-0.780194	0.0038785	0.016726
410.253	8.3102	C20H34N4O5	1	Pro-Val-Val-Pro	7	Peptide(tetra-)	5641	1	0.663381	0.420133	0.561457	0.481733	0.574409	0.476115	-0.799851	0.010728	0.034431
279.256	4.17461	C18H33NO	1	Linoleamide	5	Lipids: Fatty Acyls	18389	1	0.664733	0.727802	0.536478	0.555424	0.564733	0.820748	-0.82436	0.68001	0.73177
423.186	11.7369	C17H25N7O6	2	Asn-Gly-Pro-His	7	Peptide(tetra-)	3529	1	0.441239	0.518214	0.637435	0.454484	0.559809	0.5768	-0.836994	0.16818	0.24956
117.115	16.2115	C6H15NO	1	2-Methylcholine	7	0	5503	1	0.79816	0.413385	0.45963	0.494572	0.55113	0.468656	-0.859537	0.013839	0.040426
119.058	12.9889	C4H9NO3	11	L-Threonine	10	Amino Acid Metabolism	197191	1	0.801611	0.714541	0.811152	0.597098	0.539802	0.943475	-0.889497	0.014208	0.040426
410.12	4.22495	C19H22O10	1	aloenin	ppm	0	6225	1	1.90477	0.675847	0.815854	0.334336	0.535524	0.826488	-0.900976	N/A	N/A
179.079	13.2553	C6H13NO5	10	D-Glucosamine	8	Carbohydrate Metabolism	4771	1	0.801328	0.661862	0.780248	0.609229	0.511337	0.828203	-0.967655	0.0026301	0.013198
71.0735	13.4182	C4H9N	2	3-Buten-1-amine	7	0	82958	1	0.527478	0.530429	0.545663	0.528284	0.50739	1.06448	-0.978832	0.27994	0.35771
509.348	4.58313	C25H52NO7P	10	LysoPC(17:0)	5	Lipids: Glycerophospholipids	15220	1	0.879378	0.934417	1.12554	0.792156	0.469236	1.2867	-1.09161	0.074244	0.1357
220.146	4.10435	C14H20O2	2	Oblongolide	5	0	14867	1	0.527645	0.617172	0.568348	0.458737	0.464415	0.52683	-1.10651	0.00055974	0.0046814
95.9976	8.83099	CH5O3P	1	methylphosphonate	7	0	11358	1	0.415629	0.266811	0.502649	0.359337	0.448061	0.376197	-1.15823	8.8896e-06	0.00012913
291.086	4.13421	C30H30O12	2	Epicatechin 3-O-(2-trans-cinnamoyl-beta-D-allopyranoside)	ppm	Lipids: Polyketides	9434	1	0.157432	1.0974	0.291321	0.565818	0.407031	0.685395	-1.29679	N/A	N/A
133.038	12.8944	C4H7NO4	4	L-Aspartate	10	Amino Acid Metabolism	29003	1	0.661713	0.478024	0.534684	0.395209	0.397576	0.330837	-1.3307	7.5964e-05	0.00087359
190.172	4.08037	C14H22	3	3,5,7-Trimethyl-2E,4E,6E,8E-undecatetraene	5	Lipids: Fatty Acyls	33635	1	0.422845	0.377145	0.504381	2.62824	0.395453	0.339543	-1.33842	0.54468	0.62046
410.243	4.65102	C19H39O7P	3	[GP (16:0)] 1-hexadecanoyl-2-sn-glycero-3-phosphate	6	Lipids: Glycerophospholipids	2145	1	0.971216	0.792004	0.949945	0.632607	0.326541	1.10581	-1.61466	0.0001706	0.0016816
495.333	4.63268	C24H50NO7P	8	[PC (16:0)] 1-hexadecanoyl-sn-glycero-3-phosphocholine	7	Lipids: Glycerophospholipids	176976	1	0.853303	0.813505	0.974595	0.606781	0.325612	1.15241	-1.61877	0.011269	0.03575
290.156	17.7026	C29H40N8O5	1	Hordatine B	7	0	36672	1	0.0916121	0.208444	0.0620812	0.152289	0.299612	1.7976	-1.73883	0.98305	0.98429
481.317	4.72179	C23H48NO7P	8	[PC (15:0)] 1-pentadecanoyl-sn-glycero-3-phosphocholine	5	Lipids: Glycerophospholipids	4043	1	0.751144	0.815866	0.943537	0.547854	0.29103	0.776073	-1.78076	0.0017919	0.010623
521.348	4.5633	C26H52NO7P	12	LysoPC(18:1(9Z))	5	Lipids: Glycerophospholipids	52619	1	0.791789	0.689986	0.730819	0.410184	0.18277	0.853729	-2.4519	0.00028219	0.0025962
290.173	4.27325	C28H52O12	1	alpha,alpha'-Trehalose 6-palmitate	7	0	10144	1	0.0453977	0.621456	0.115408	0.317378	0.180643	0.393594	-2.46878	0.11989	0.19696
268.081	10.7541	C10H12N4O5	3	Inosine	10	Nucleotide Metabolism	7508	1	0.785862	0.670398	0.712912	0.396826	0.171905	0.90586	-2.54032	2.6647e-06	4.3263e-05
493.317	4.6732	C24H48NO7P	4	[PC (16:1)] 1-(9Z-hexadecenoyl)-sn-glycero-3-phosphocholine	5	Lipids: Glycerophospholipids	3807	1	0.761876	0.73279	0.733049	0.379609	0.169323	0.743982	-2.56215	0.0011296	0.0077939
330.241	3.98916	C18H34O5	10	[FA trihydroxy(18:1)] 9S,12S,13S-trihydroxy-10E-octadecenoic acid	7	Lipids: Fatty Acyls	53572	1	0.102429	0.448944	0.109817	0.253082	0.167911	0.371496	-2.57423	0.1728	0.25234
268.081	10.7685	C10H12N4O5	3	Inosine	8	Nucleotide Metabolism	27045	1	0.84971	0.68702	0.681601	0.362401	0.141676	0.852661	-2.81934	2.6647e-06	4.3263e-05
267.133	10.7182	C22H34N10O6	1	Asn-Lys-His-His	7	Peptide(tetra-)	4533	0	0	0	0	0	0	0	0	N/A	N/A
