## Supplemental Table 6 for "Divergent metabolism between *Trypanosoma congolense* and *Trypanosoma brucei* results in differential drug sensitivity"

### Sheet: Sheet1
SCM-6
Component	Mw (g/mol)	Mass per 1 L (mg)	1x conc (mM)
Water	N/A	900 mL	N/A
Sodium Chloride	58.44	4500	77.0021
Calcium Chloride (dihydrate)	147.01	219	1.48969
Potassium Chloride	74.5513	330	4.42648
Magnesium Sulfate (heptahydrate)	246.47	200	0.811458
Sodium Bicarbonate	84.007	3020	35.9494
HEPES	238.3	5960	25.0105
Phenol Red • Na	376.36	15	0.0398555
Bathocuproine sulfate acid	564.54	28	0.05
Hypoxanthine	136.11	13.6	0.0999192
L-cysteine	121.16	121.2	1
L-glutamine	146.14	292.32	2
L-alanine	89.09	24.948	0.28
L-arginine • HCl	211	83.9991	0.398
L-asparagine • H2O	150.13	30	0.2
L-aspartate	133.1	30.022	0.22556
L-glutamate	147.13	75.0504	0.5102
Glycine	75.07	30.04	0.4
L-histidine • HCl • H2O	209.63	42	0.20035
L-isoleucine	131.17	104.8	0.8
L-leucine	131.17	104.8	0.8
L-lysine • HCl	182.7	145.76	0.797
L-methionine	149.21	30.2	0.2
L-phenylalanine	165.19	66.08	0.4
L-proline	115.13	46.4	0.4
L-serine	105.09	42.4	0.4
L-threonine	119.12	95.28	0.798
L-tryptophan	204.23	16.0154	0.078
L-tyrosine • 2Na • 2H2O	261.19	120.7	0.46
L-valine	117.15	93.6	0.8
Folate	441.4	7.95	0.018
D-glucose	180.16	1800	10
Sodium pyruvate	110.04	110.04	1
2-mercaptoethanol	78.13	8.4 µL	0.12
Pen/Strep	-	5 mL	50 U/mL
Goat serum	-	100 mL	0.1
SCM-7
Component	Mw (g/mol)	Mass per 1 L (mg)	1x conc (mM)
Water	N/A	900 mL	N/A
Sodium Chloride	58.44	4500	77.0021
Calcium Chloride (dihydrate)	147.01	219	1.48969
Potassium Chloride	74.5513	330	4.42648
Magnesium Sulfate (heptahydrate)	246.47	200	0.811458
Sodium Bicarbonate	84.007	3020	35.9494
HEPES	238.3	5960	25.0105
Phenol Red • Na	376.36	15	0.0398555
Bathocuproine sulfate acid	564.54	28	0.05
Hypoxanthine	136.11	13.6	0.0999192
L-cysteine	121.16	121.2	1
L-glutamine	146.14	292.32	2
L-arginine • HCl	211	83.9991	0.398
L-asparagine • H2O	150.13	30	0.2
L-histidine • HCl • H2O	209.63	42	0.20035
L-isoleucine	131.17	104.8	0.8
L-leucine	131.17	104.8	0.8
L-methionine	149.21	30.2	0.2
L-phenylalanine	165.19	66.08	0.4
L-proline	115.13	46.4	0.4
L-serine	105.09	42.4	0.4
L-threonine	119.12	95.28	0.798
L-tyrosine • 2Na • 2H2O	261.19	120.7	0.46
L-valine	117.15	93.6	0.8
Folate	441.4	7.95	0.018
D-glucose	180.16	1800	10
Sodium pyruvate	110.04	110.04	1
2-mercaptoethanol	78.13	8.4 µL	0.12
Pen/Strep	-	5 mL	50 U/mL
Goat serum	-	100 mL	0.1
