## Supplemental Table 7 for "Divergent metabolism between *Trypanosoma congolense* and *Trypanosoma brucei* results in differential drug sensitivity"

### Sheet: Sheet1
Gene Name	Primer sequence	Gene ID(s)
TcoPEPCK_RNAi_fwd	GCAAGCTTGACATCTACGATGCAGTGCG	TcIL3000.A.H_000300300.1, TcIL3000.A.H_000300400.1, TcIL3000.A.H_000300500.1, TcIL3000.A.H_000300600.1 & TcIL3000.A.H_000300700.1
TcoPEPCK_RNAi_rev	GCGGCCGGCCAATGATAGCACGCGTCACAC
TcoPPDK_RNAi_fwd	GCAAGCTTACGGCAAGCGTACAATACAC	TcIL3000.A.H_000922100.1
TcoPPDK_RNAi_rev	GCGGCCGGCCAGACCCTTCGTTCCGTCAAT
TcoHT_RNAi_fwd	AAGCTTAAACAGAGCAATGCCAGTCG	TcIL3000.A.H_000260500.1, TcIL3000.A.H_000260600.1, TcIL3000.A.H_000794500.1, TcIL3000.A.H_000794600.1, TcIL3000.A.H_000794700.1
TcoHT_RNAi_rev	GGCCGGCCTTATTACGTTTGGCATTATG
TcoPEPCK_qPCR_fwd	GAGTACGCTGGGGAGATGAA	TcIL3000.A.H_000300300.1, TcIL3000.A.H_000300400.1, TcIL3000.A.H_000300500.1, TcIL3000.A.H_000300600.1 & TcIL3000.A.H_000300700.1
TcoPEPCK_qPCR_rev	CAAAGAACACCGTCACGTCA
TcoPPDK_qPCR_fwd	AGTGAGAGCCATCATCGAGG	TcIL3000.A.H_000922100.1
TcoPPDK_qPCR_rev	TTGCCCACCAGAGGAATCAT
TcoHT_qPCR_fwd	ATAGTGACGGAGCGGTTCAT	TcIL3000.A.H_000260500.1, TcIL3000.A.H_000260600.1, TcIL3000.A.H_000794500.1, TcIL3000.A.H_000794600.1, TcIL3000.A.H_000794700.1
TcoHT_qPCR_rev	GACGCAACGACACCAATGAT
TcoTERTqPCR_fwd	TTTCGCCCTCGTTTTCCTCA	TcIL3000.A.H_000960200.1
TcoTERTqPCR_rev	AGAAATCACGACCACACGCT
